# Nanopore sequencing from liquid biopsy: analysis of copy number variations from cell-free DNA of lung cancer patients

**DOI:** 10.1101/2020.06.22.165555

**Authors:** Filippo Martignano, Stefania Crucitta, Alessandra Mingrino, Roberto Semeraro, Marzia Del Re, Iacopo Petrini, Alberto Magi, Silvestro G. Conticello

## Abstract

Alterations in the genetic content, such as Copy Number Variations (CNVs) is one of the hallmarks of cancer and their detection is used to recognize tumoral DNA. Analysis of cell-free DNA from plasma is a powerful tool for non-invasive disease monitoring in cancer patients. Here we exploit third generation sequencing (Nanopore) to obtain a CNVs profile of tumoral DNA from plasma, where cancer-related chromosomal alterations are readily identifiable.

Compared to Illumina sequencing -the only available alternative- Nanopore sequencing represents a viable approach to characterize the molecular phenotype, both for its ease of use, costs and rapid turnaround (6 hours).
