## Supplementary material for "Nanopore sequencing from liquid biopsy: analysis of copy number variations from cell-free DNA of lung cancer patients": Table S

### Sheet: Table S1
Case Series			Run Stats				Mapping Stats					Library Preparation				Illumina Sequencing
Sample	Group	Sex	Run	Multiplexing	Raw Reads	Total Run Throughput (Reads)	Mapped reads BWA	Percentage mapped reads BWA	Mapped reads Minimap2	Percentage Mapped Reads Minimap2 (%)	Relative throughput (%)	Input DNA (ng)	conc_A	conc_B	conc_library	Raw Reads	Mapped Reads	Percentage Mapped Reads (%)
19_744	Tumor	M	M1	Yes	15240945	31582051	15162985	99.4885	13677899	89.7444	48.2582	30	NA	NA	NA	17259281	17237658	99.8747
HM1	Healthy	M	M1	Yes	3683399	31582051	3642480	98.8891	3284644	89.1743	11.663	30	NA	NA	NA	NA	NA	NA
HM2	Healthy	M	M1	Yes	3187147	31582051	3153485	98.9438	2864136	89.8652	10.0916	15	NA	NA	NA	NA	NA	NA
HM3	Healthy	M	M1	Yes	6486314	31582051	6417802	98.9437	5904030	91.0229	20.538	30	NA	NA	NA	NA	NA	NA
HF1	Healthy	F	M1	Yes	2984246	31582051	2938942	98.4819	2652708	88.8904	9.44918	60	NA	NA	NA	NA	NA	NA
18_1130	Tumor	F	M2	Yes	8221101	19610131	8090242	98.4083	6560697	79.8031	41.9227	30	1.8	2.16	7.18	23960716	23907788	99.7791
19_1231	Tumor	F	M2	Yes	4068177	19610131	4011152	98.5983	3277098	80.5545	20.7453	30	1.01	1.1	7.18	22846324	22806737	99.8267
19_560	Tumor	M	M2	Yes	2953200	19610131	2920132	98.8803	2477759	83.9008	15.0596	30	1.15	1.03	7.18	NA	NA	NA
19_924	Tumor	M	M2	Yes	4031897	19610131	3977333	98.6467	3265747	80.9978	20.5603	30	0.566	1.1	7.18	22325079	22295913	99.8694
HF2	Healthy	F	M2	Yes	335756	19610131	327021	97.3984	273625	81.4952	1.71216	30	0.411	0.352	7.18	NA	NA	NA
19_326	Tumor	M	S1	No	14338633	14338633	13921937	97.0939	12348607	86.1212	100	25	NA	NA	1.42	NA	NA	NA

### Sheet: Table S2
Case	Control	Nocontrol mode			Paired mode			(Altered bins (paired) - Altered bins (nocontrol)) / Altered bins (nocontrol)
		Altered bins	Altered segments	Segment mean standard deviation	Altered bins	Altered segments	Segment mean standard deviation
19_744	HMP	15979	134	0.138578	20566	111	0.136313	0.287064
18_1130	HF1	24775	161	0.254985	24110	121	0.254522	-0.0268416
19_924	HMP	14407	93	0.070859	13746	59	0.0706424	-0.0458805
19_1231	HF1	23601	94	0.268765	22775	76	0.267999	-0.0349985
HM1	HM2	1761	46	0.0252277	317	6	0.0145697	-0.819989
HM1	HM3	1761	46	0.0252277	182	4	0.0164639	-0.89665
HM2	HM1	2840	48	0.0312945	317	6	0.0145697	-0.88838
HM2	HM3	2840	48	0.0312945	0	0	0.00935022	-1
HM3	HM1	2349	69	0.0339445	182	4	0.0164639	-0.92252
HM3	HM2	2349	69	0.0339445	0	0	0.00935022	-1
HF1	-	1838	31	0.027354	-	-	-
HF1	-	1838	31	0.027354	-	-	-
19_560	HMP	6571	77	0.0496166	3991	36	0.0505122	-0.392634
19_326	HMP	24495	130	0.227718	23075	114	0.224055	-0.057971

### Sheet: Table S3
Case	Contol	Nocontrol mode								Paired mode
		Whole genome				Copy number altered regions				Whole genome				Copy number altered regions
		Concordant bins (%)	regression line (intercept)	regression line (r)	Correlation (rho)	Concordant bins (%)	regression line (intercept)	regression line (r)	Correlation (rho)	Concordant bins (%)	regression line (intercept)	regression line (r)	Correlation (rho)	Concordant bins (%)	regression line (intercept)	regression line (r)	Correlation (rho)
19_744	HMP	96.0993	-0.00820674	1.07265	0.954237	93.5923	-0.0159583	1.07336	0.965479	94.5249	0.0102857	0.900266	0.932961	90.6712	0.00436359	0.898612	0.93442
18_1130	HF1	96.5441	0.0190395	0.732445	0.960258	93.2448	0.0508419	0.693792	0.950859	92.1641	0.0279835	1.01455	0.915046	88.5524	0.0345846	1.00698	0.952226
19_924	HMP	95.634	-0.0119252	0.989958	0.928138	89.2593	-0.0396024	0.969283	0.830875	93.747	0.00857824	0.97713	0.884485	85.8193	-0.00368055	0.969087	0.900867
19_1231	HF1	98.4185	-0.00342462	0.787794	0.994227	98.0514	-0.00517129	0.78665	0.98918	96.0557	0.00578007	1.01769	0.9843	95.2074	0.00553722	1.01898	0.980172

### Sheet: Table S4
Case	Contol	Nocontrol mode								Paired mode
		Whole genome				Copy number altered regions				Whole genome				Copy number altered regions
		Concordant bins (%)	regression line (intercept)	regression line (r)	Correlation (rho)	Concordant bins (%)	regression line (intercept)	regression line (r)	Correlation (rho)	Concordant bins (%)	regression line (intercept)	regression line (r)	Correlation (rho)	Concordant bins (%)	regression line (intercept)	regression line (r)	Correlation (rho)
19_744	HMP	94.396	-0.00735997	0.973322	0.949052	90.4033	-0.00711994	0.975603	0.957908	94.6336	0.00517429	0.996089	0.932452	91.2512	0.0102229	0.992513	0.936016
18_1130	HF1	95.1614	0.0121522	0.994789	0.95098	92.0376	0.015629	0.992065	0.965926	96.3045	0.00728411	0.982196	0.971348	94.0709	0.00982833	0.980843	0.959214
19_924	HMP	96.6948	-0.00390535	0.990907	0.938994	93.0016	-0.00579102	0.992966	0.890202	97.4487	0.00056571	0.919088	0.926542	90.0709	0.00458059	0.935488	0.832007
19_1231	HF1	99.5015	0.00150983	0.988911	0.995063	99.3511	0.00208056	0.988566	0.990759	99.5877	0.00388062	0.930319	0.994385	99.4873	0.00341712	0.929872	0.993105
19_560	HMP	97.976	0.00278184	0.98711	0.902767	87.0257	0.0137442	0.999882	0.959891	99.3167	0.000480882	0.937439	0.871453	78.9409	0.00403379	0.932292	0.666295
19_326	HMP	96.8842	-0.00291244	0.995618	0.983858	95.06	-0.00398753	0.995843	0.972797	97.6901	0.00282372	0.983676	0.983015	96.6577	0.00252328	0.983543	0.975302
HM1	-	98.2174	-0.000848669	0.979067	0.77479	83.9091	-0.00823451	0.97423	0.934865	-	-	-	-	-	-	-	-
HM2	-	98.7113	-0.00622045	0.973032	0.773672	85.6734	-0.0317797	0.950075	0.920585	-	-	-	-	-	-	-	-
HM3	-	96.9584	0.000939677	0.976072	0.718255	77.9191	0.00437628	0.98165	0.793462	-	-	-	-	-	-	-	-
HF1	-	98.4971	-0.00344428	1.01814	0.77586	79.357	-0.00805712	1.02464	0.167034	-	-	-	-	-	-	-	-

### Sheet: Table S5
Case	Single-end vs Paired-end								2M reads vs Full depth (single-end)
	Whole genome				Copy number altered regions				Whole genome				Copy number altered regions
	Concordant bins (%)	regression line (intercept)	regression line (r)	Correlation (rho)	Concordant bins (%)	regression line (intercept)	regression line (r)	Correlation (rho)	Concordant bins (%)	regression line (intercept)	regression line (r)	Correlation (rho)	Concordant bins (%)	regression line (intercept)	regression line (r)	Correlation (rho)
19_744	99.6907	0.000377981	0.972968	0.991704	99.341	0.000136601	0.972731	0.9982	93.8315	-0.000804025	1.07742	0.950222	88.6526	0.00258831	1.08027	0.947776
18_1130	99.8865	0.000308987	1.00208	0.996906	99.7669	0.00065553	1.00185	0.996045	94.3733	0.0222619	0.986497	0.956806	92.5792	0.0256473	0.983438	0.958547
19_924	99.6063	0.000369	0.999114	0.993512	98.534	0.000372032	0.999511	0.988418	94.6786	-0.000478326	0.991552	0.913344	94.2068	0.00344682	0.996825	0.859976
19_1231	99.7979	0.000588411	0.999819	0.998379	99.7414	0.000105792	0.999872	0.997264	97.2806	-0.000641005	0.98204	0.99177	96.6397	-0.00234827	0.982749	0.984723
